# Mating proximity blinds threat perception

**DOI:** 10.1101/2024.04.23.590677

**Authors:** Laurie Cazalé-Debat, Lisa Scheunemann, Megan Day, Tania Fernandez-d.V. Alquicira, Anna Dimtsi, Youchong Zhang, Lauren A Blackburn, Charles Ballardini, Katie Greenin-Whitehead, Eric Reynolds, Andrew C Lin, David Owald, Carolina Rezaval

## Abstract

Romantic engagement can bias sensory perception. This ’love blindness’ reflects a common behavioral principle across organisms: favoring pursuit of a coveted reward over potential risks. In the case of animal courtship, such sensory biases may support reproductive success but can also expose individuals to danger, such as predation. How do neural networks balance the trade-off between risk and reward? Here, we discover a dopamine-governed filter mechanism in male *Drosophila* that reduces threat perception as courtship progresses. We show that during early courtship stages, threat-activated visual neurons inhibit central courtship nodes via specific serotonergic neurons. This serotonergic inhibition prompts flies to abort courtship when they see imminent danger. However, as flies advance in the courtship process, the dopaminergic filter system reduces visual threat responses, shifting the balance from survival to mating. By recording neural activity from males as they approach mating, we demonstrate that progress in courtship is registered as dopaminergic activity levels ramping up. This dopamine signaling inhibits the visual threat detection pathway via Dop2R receptors, allowing male flies to focus on courtship when they are close to copulation. Thus, dopamine signaling biases sensory perception based on perceived goal proximity, in order to prioritize between competing behaviors.
