## EXTENDED DATA TABLE 2 for "Mating proximity blinds threat perception"

### Sheet: Tabelle1
					P value
Refers to Figure	Condition	Comparison	Statistical test	P value	Posthoc comparison (ANOVA+Tukey's or Kruskal Wallis+Dunn's)
1h,i	post-pre "threat"	LC16 threat / LC16 light control	Mann-Whitney	0.0011 **	/
2e; Ext. 3b	post-pre "LED-ON"	PMPD+LED+CsChrimson / PMPD+LED+noCsChrimson control	Unpaired t-test	<0.0001 ****	/
2i,j; Ext. 3j	post-pre "5HT"	P1+5HT / P1+5HT+5HT-7-RNAi / P1+5HT+Galphai-RNAi	Kruskal-Wallis	0.004**	P1+5HT/P1+5HT+5HT-7-RNAi: 0.03*
					P1+5HT/P1+5HT+Galphai-RNAi: 0.012*
					P1+5HT+5HT-7-RNAi/P1+5HT+Galphai-RNAi: 0.9
2m,n; Ext. 4h	post-pre "5HT"	plP10+5HT / plP10+5HT+5HT-2B-RNAi / plP10+5HT+Galphao-RNAi	one-way ANOVA	0.0025**	plP10+5HT/plP10+5HT+5HT-2B-RNAi: 0.017*
					plP10+5HT/plP10+5HT+5HT-Galpha0-RNAi: 0.004**
					plP10+5HT+5HT-2B-RNAi/plP10+5HT+5HT-Galpha0-RNAi: 0.9
4d,f;Ext. 6f,h,i,k,l	4th-1st min courtship	PPM1/2 male with female / male with male control	Unpaired t-test	0.005**	/
	progression	PPM1/2 male with female / male with female abdomen fix	Unpaired t-test	0.0004***
		PPM1/2 male with female / male with female proboscis fix	Unpaired t-test	0.66
		PPM1/2 male with female / male with female legs fix	Unpaired t-test	0.1
		PPM1/2 male with female / PAM male with and female	Unpaired t-test	0.0076**
		PPM1/2 male with female / PAL male with and female	Unpaired t-test	0.0001***
4e1-3		PPM1/2+longLED / PPM1/2+shortLED / PPM1/2+longLED+abdomen fix	one-way ANOVA	<0.0001****	PPM1/2+longLED/PPM1/2+shortLED: 0.002**
					PPM1/2+longLED/PPM1/2+shortLED+abdomen fix: 0.0001***
					PPM1/2+longLED/PPM1/2+longLED+abdomen fix: 0.5
4g2-4	post-pre "threat"	male+female early threat / male+female late threat / male+female late threat+abd fix	Kruskal-Wallis	0.0006 ***	male+female early threat/late threat: 0,0082**
					male+female early threat/late threat+abdomen fix:>0,9
					male+female late threat/late threat+abdomen fix: 0.016*
5b; Ext. 7a	4th-1st min courtship	LC16-GDA male with female / LC16-GDA male with male	Unpaired t-test	0.0075**	/
5c,d,g		LC16+threat / LC16+threat+DA / LC16+threat+DA+Dop2R-RNAi	Kruskal-Wallis	0.0001****	LC16+threat/LC16+threat+DA: 0.0004***
	post-pre "threat"				LC16+threat+DA/LC16+threat+DA+Dop2R-RNAi: 0,049*
					LC16+threat/LC16+threat+DA+Dop2R-RNAi: >0,9
5e,f,g	post-pre "LED-ON"	LC16+Chrimson+LED / LC16 no CsChrimson+LED	Mann-Whitney	0.04*	/
5j,k	post-pre "threat"	PMPD+threat / PMPD+threat+DA	Mann-Whitney	0.0004 ***	/
Ext. 7e1-3	post-pre "threat"	LC16+CsChrimson+threat / LC16+CsChrimson+threat+LED / LC16+threat+LED	Kruskal-Wallis	<0.0001****	LC16+CsChrimson+threat/LC16+CsChrimson+threat+LED: 0,038*
					LC16+CsChrimson+threat+LED/LC16+threat+LED: 0,0003***
					LC16+CsChrimson+threat/LC16+threat+LED: 0,36
Ext. 7g1-3	post-pre "threat"	PMPD+threat / PMPD+threat+DA /	Mann-Whitney	0.03*	/
		PMPD+threat+DA / PMPD+Dop2R-RNAi>LC16+threat+DA	Mann-Whitney	0.03*	/
		PMPD+threat / PMPD+Dop2R-RNAi>LC16+threat+DA	Mann-Whitney	0.97	/
