## EXTENDED DATA TABLE 3 for "Mating proximity blinds threat perception"

### Sheet: List genetic
	TABLE 2
	line	genotype	associated publication	origin	number / reference
	Canton-S			Bloomington DSC	RRID: BDSC_64349
	LC16 Split-GAL4	w; 82D11-p65ADZp in attP40/CyO; 54A05-ZpGdbd in attP2	Wu et al. 2016	Bloomington DSC	RRID:BDSC_68360
	UAS TNT	P{UAS-TeTxLC.tnt}G2	Sweeney et al.1995	Bloomington DSC	RRID:BDSC_28838
	UAS CsChrimson	w[1118] P{y[+t7.7] w[+mC]=20XUAS-IVS-CsChrimson.mVenus}attP18		Bloomington DSC	RRID:BDSC_55134
	UAS GCaMP6f	w[1118]; P{y[+t7.7] w[+mC]=20XUAS-IVS-GCaMP6f}attP40		Bloomington DSC	RRID:BDSC_42747
	UAS CsChrimson	w[*]; P{y[+t7.7] w[+mC]=10XUAS-IVS-myr::tdTomato}attP2		Bloomington DSC	RRID:BDSC_32221
	P1 SplitGAL4	R15A01-AD (attP40);R71G01-DBD (attP2)	Hoopfer et al.2015
	TRH GAL4	y[1] w[*] Sp/CyO; Trh-Gal4.S(attP2)		Bloomington DSC	RRID: BDSC_52249
	UAS Trh RNAi	y[1] v[1]; P{y[+t7.7] v[+t1.8]=TRiP.JF01863}attP2/TM3, Sb[1]		Bloomington DSC & TRH-DBD is a gift from Julie Simpson.	RRID:BDSC_25842
	TRH siRNA	Trh A+C (9744-12299) siRNA VK00027	Albin et al.2015	Gift from Julie Simpson
	LC16 lexA	28F07-LexAp65 (in JK22c)		Gift from Moshe Parnas
	LexAop2 CsChrimson	w[1118]; P{y[+t7.7] w[+mC]=13XLexAop2-IVS-CsChrimson.mVenus}attP2		Bloomington DSC	RRID:BDSC_55139
	TRHR23E12	R23E12-AD (attP40);TRH-DBD (attP2)	Pooryasin and Fiala, 2015	Bloomington DSC & TRH-DBD is a gift from Julie Simpson	RRID:BDSC_70602
	UAS GCaMP6m	w[1118]; P{y[+t7.7] w[+mC]=20XUAS-IVS-GCaMP6m}attP40		Bloomington DSC	RRID:BDSC_42748
	UAS 5-HT1A RNAi		Lee et al., 2011		VDRC: 106094
	UAS 5-HT2A RNAi		Mohammad et al., 2016		VDRC: 102105
	UAS 5-HT1B RNAi		Mohammad et al., 2017		VDRC: 109929
	UAS 5-HT2B RNAi		Mohammad et al., 2018		VDRC: 102356
	UAS 5-HT7 RNAi		Mohammad et al., 2019		VDRC: 104804
	UAS-Gɑi RNAi				RRID:BDSC_40890
	UAS GCaMP6s (II)	w[1118]; P{y[+t7.7] w[+mC]=20XUAS-IVS-GCaMP6m}attP40			RRID:BDSC_42748
	UAS GCaMP6s (III)	w[1118]; PBac{y[+mDint2] w[+mC]=20XUAS-IVS-GCaMP6s}VK00005		Bloomington DSC	RRID:BDSC_42749
	UAS Dicer2 (III)	w[1118]; P{w[+mC]=UAS-Dcr-2.D}10		Bloomington DSC	RRID:BDSC_24651
	plP10 Split-GAL4	VT040556-AD (attP40) ; VT040347-DBD (attp2)	Ding; Lillvis et al. 2019	Gift from David Stern
	VT40556 GAL4		Von Philipsborn et al.2011	Gift from Anne Von Philipsborn
	UAS GtACR1	w+;+;UAS-GtACR1-GFP (attp2)/TM2		Gift from Barry Dickson
	UAS-Gɑo RNAi				RRID:BDSC_34653
	TH-C1 GAL4	TH-C1-GAL4 / CyO	Liu et al., 2012; Xie et al.2018	Gift from Mark Wu
	TH-C' GAL4	w[*]; P{w[+mC]=ple-GAL4.TH-C'}3/TM6C, Sb[1]	Liu et al., 2012; Xie et al.2019	Gift from Mark Wu	RRID:BDSC_93703
	Empty Split-GAL4			Gift from Marta Moita	RRID:BDSC_79603
	OvAbg (progeny of the cross between male homozygotes OVABG with females CS were used for experiments)	w*; VT038154-AD(attp40); dsxDBD	Oliveira-Ferreira et al.2021	Gift from Maria Luisa Vasconcelos
	LexAop GCaMP6s	Bl/CyO;LexAopGcamp6s/TM6B		Gift from Megan Lathurney and Kristin Scott
	TH-LexA	TH-lexA ; CyO ; TM6B /TM2	Berry et al.2015	Gift from Megan Lathurney and Kristin Scott
	UAS GCaMP7b	w[1118]; PBac{y[+mDint2] w[+mC]=20XUAS-IVS-jGCaMP7b}VK00005		Gift from Davide Racuglia	RRID:BDSC_79029
	UAS GRAB-DA	w[*]; P{w[+mC]=UAS-GRAB(DA1m)}2	Sun et al.2020	Gift from Yulong Li	RRID:BDSC_80048
	UAS-spGFP1-10	yw; +; UAS-spGFP1-10/TM2	Kondo et al., 2020 Cell Reports	Gift from Hiromu Tanimoto
	Dop2R-spGFP11	y,w,Dop2R-spGFP11; +; UAS-spGFP1-10/TM2	Kondo et al., 2020 Cell Reports	Gift from Hiromu Tanimoto
	LC16 GAL 4	w[1118]; P{y[+t7.7] w[+mC]=GMR82D11-GAL4}attP2			RRID:BDSC_40146
	LexAop GCaMP6f	w[1118]; P{y[+t7.7] w[+mC]=13XLexAop2-IVS-GCaMP6f-p10}su(Hw)attP5		Bloomington DSC	RRID:BDSC_44277
	UAS DOP2R RNAi 3	w[*]; P{w[+mC]=UAS-Dop2R.RNAi.D}3		Bloomington DSC	RRID:BDSC_78804
