## EXTENDED DATA TABLE 4 for "Mating proximity blinds threat perception"

### Sheet: Sheet1
	TABLE 3 - OPTOGENETIC CONDITIONS -behavior-
		Genotype	Optogenetic condition
		LC16 Split-Gal4 > UAS CsChrimson attp18	660nm_50HZ_15 rep 1500 sec ON/ 500 OFF
		P1 Split-Gal4 > UAS CsChrimson attp2	660nm_50HZ_30sec_continous red light
		TRHR23E12 > UAS CsChrimson attp18	660nm_50HZ_15 rep 1500 sec ON/ 500 OFF
		courtship OvAbg > UAS CsChrimson (heterozygote)	660nm_50HZ_30sec_continous red light
		locomotion OvAbg > UAS CsChrimson	660nm_50HZ_15 rep 1000 sec ON/ 1000 OFF
		TH-C1 GAL4 > UAS CsChrimson attp18	660nm_50HZ_30sec_continous red light
		TRH GAL4 > UAS CsChrimson attp2	660nm_50HZ_30sec_continous red light
		pLP10 Splt-GAL4>UAS CsChrimsonattp18	660nm_50HZ_30sec_continous red light
		pLP10 Splt-GAL4>UAS GtACR1	495nm_50HZ_15 rep 1500 sec ON/ 500 OFF
	TABLE 3 - OPTOGENETIC CONDITIONS -in vivo imaging-
		Genotype	Optogenetic condition
		LC16 LexA > LexAop CsChrimson attp2	1040 nm_10%laser_2sec continous (at 15s and 30s)
		OvAbg > UAS CsChrimson	590nm_15 or 7 rep, 1 sec ON/ 1sec OFF (at 1min)
		TH-C' GAL4 > UAS CsChrimson attp2	1040 nm_10%laser_15sec continous (at 30s and 75s)
		TH-C' GAL4 > UAS CsChrimson attp2	590nm_15 or 7 rep, 1 sec ON/ 1sec OFF (at 1min)
